# Prediction of LncRNA Encoded Small Peptides in Glioma and The Oligomer Channel Functional Analysis Using in Silico Approaches

**DOI:** 10.1101/2020.05.13.094763

**Authors:** Yipeng Cao, Rui Yang, Imshik Lee, Wenwen Zhang, Jiana Sun, Wei Wang

**Affiliations:** Tianjin Medical University Cancer Institute and Hospital, National Clinical Research Center for Cancer, Tianjin, 300060 P.R. China; College of Physics, Nankai University, Tianjin, 300071 P.R. China; National Supercomputer Center in Tianjin, 300457 P.R. China; Tianjin Union Medical Center, Nankai University Affiliated Hospital. 190, Jieyuan Road, Hongqiao District, Tianjin, 300031, P.R. China

**Keywords:** MD simulation, ion channel, lncRNA, ceRNA, glioma, small peptides

## Abstract

Glioma is lethal malignant brain cancers, many reports have shown that abnormalities in the behavior of water and ion channels play an important role in regulating glioma proliferation, migration, apoptosis and differentiation. Recently, new studies have suggested that some long noncoding RNAs (lncRNAs) containing small open reading frames (smORFs), can encode small peptides and form oligomers for water or ion regulation. However, because these peptides are difficult to identify, their functional mechanisms are far from being clearly understood. In this study, we used bioinformatic methods and softwares to identify and evaluate lncRNAs in gliomas that may encode small transmembrane peptides. Combining ab initio homology modeling, molecular dynamics simulations and energetic calculations, we constructed a predictive model and predicted the oligomer channel activity of peptides by identifying the lncRNA ORFs.

We found that one key hub lncRNA, DLEU1, which contains two smORFs (ORF1 and ORF8) could encode small peptides that form pentameric channels. The mechanics of water and ion (Na + and Cl-) transport through this pentameric channel were simulated. The potential of mean force (PMF) of the H_2_O molecules along the two ORF-encoded peptide channels indicated that the energy barrier was different between ORF1 and ORF8. The ORF1-encoded peptide pentamer acted as a self-assembled water channel but not as an ion channel, and the ORF8 neither permeating ions nor water.

This work provides new methods and theoretical support for further elucidation of the function of lncRNA-encoded small peptides and their role in cancer. Additionally, it provides a theoretical basis for drug development.
