## Supplementary material for "Prediction of LncRNA Encoded Small Peptides in Glioma and The Oligomer Channel Functional Analysis Using in Silico Approaches": all supplemental table: diff_lncrna.csv

	logFC	logCPM	PValue	FDR
CASC18|ENSG00000257859|lincRNA	-3.717609088	4.430447875	9.33E-24	7.72E-20
AC008568.1|ENSG00000229855|lincRNA	-5.110457309	2.597633108	6.30E-22	2.60E-18
AC099684.1|ENSG00000228133|antisense	-4.685734758	4.161038754	1.67E-17	4.60E-14
AC020928.2|ENSG00000267353|lincRNA	-3.45473162	3.606854971	2.49E-17	5.14E-14
AC005329.3|ENSG00000280486|antisense	-3.133673873	4.539266337	6.79E-17	1.12E-13
AC099398.1|ENSG00000261467|lincRNA	-3.741364682	2.507836457	7.31E-16	1.01E-12
TMEM108-AS1|ENSG00000251011|antisense	-3.979955317	2.966673626	9.99E-16	1.18E-12
AC116456.1|ENSG00000254921|antisense	-4.02818302	3.765582447	1.37E-15	1.42E-12
AP003559.1|ENSG00000256443|lincRNA	-3.659279943	4.134672609	2.82E-15	2.59E-12
AC109446.3|ENSG00000261448|antisense	-3.468934361	2.390948979	7.88E-14	6.51E-11
VIPR1-AS1|ENSG00000232354|antisense	-2.812674212	3.979801396	1.03E-13	7.77E-11
AL137782.1|ENSG00000261553|processed_transcript	-2.047015527	5.322461947	1.14E-13	7.87E-11
LINC01099|ENSG00000251504|lincRNA	-3.020885203	2.764684655	3.28E-13	2.09E-10
AC011995.2|ENSG00000237720|lincRNA	-4.098465938	4.374317456	5.42E-13	3.20E-10
AC019171.1|ENSG00000269210|antisense	-3.089122829	4.721561997	6.62E-13	3.65E-10
AC007785.3|ENSG00000268401|lincRNA	-2.511057915	3.5595468	9.02E-13	4.66E-10
AC005089.1|ENSG00000274080|sense_intronic	-3.183347333	2.789348718	1.18E-12	5.76E-10
AC097639.1|ENSG00000261572|sense_intronic	-2.581600667	5.682289981	1.91E-12	8.78E-10
AL031283.1|ENSG00000228140|lincRNA	-2.707790172	4.472609563	2.65E-12	1.15E-09
LINC01605|ENSG00000253161|lincRNA	-3.41303383	5.746548342	4.36E-12	1.80E-09
AC091729.2|ENSG00000226291|antisense	-3.14856095	2.821115747	6.53E-12	2.47E-09
AL161734.1|ENSG00000272880|lincRNA	-3.412585813	3.230906167	6.56E-12	2.47E-09
PPP1R26-AS1|ENSG00000225361|antisense	-2.264190358	5.974466651	2.79E-11	1.00E-08
AC008164.1|ENSG00000223536|lincRNA	-3.797148006	2.430556232	3.16E-11	1.09E-08
AC127496.2|ENSG00000262098|lincRNA	-2.602569433	3.917396427	6.14E-11	1.99E-08
FLJ42969|ENSG00000248599|lincRNA	-2.927234266	3.119316725	7.67E-11	2.35E-08
AC021683.2|ENSG00000267506|lincRNA	-3.135055657	5.895886343	1.32E-10	3.77E-08
AC021683.1|ENSG00000267466|lincRNA	-3.226926497	6.526226506	1.61E-10	4.44E-08
AC130456.1|ENSG00000259871|sense_intronic	-2.97808289	3.048535007	1.84E-10	4.82E-08
AC110619.1|ENSG00000218416|processed_transcript	-2.268476495	5.971995318	1.86E-10	4.82E-08
LINC01168|ENSG00000240707|lincRNA	-2.993539262	5.311576284	2.10E-10	5.25E-08
AL592182.2|ENSG00000237337|antisense	-3.547245629	2.732887862	2.22E-10	5.40E-08
MAPT-IT1|ENSG00000279685|sense_intronic	-2.533813667	6.107201979	2.28E-10	5.40E-08
AC010931.2|ENSG00000248540|lincRNA	-3.358003312	5.561453841	2.64E-10	6.06E-08
CTD-2297D10.2|ENSG00000250579|antisense	-3.503538917	3.416743047	3.03E-10	6.78E-08
AC137932.2|ENSG00000261253|processed_transcript	-2.906627678	3.978932387	4.12E-10	8.96E-08
AC145207.1|ENSG00000235296|antisense	-2.524949557	3.853565657	4.59E-10	9.74E-08
LINC01257|ENSG00000204603|lincRNA	-3.478591637	4.08047975	5.05E-10	1.04E-07
AC016597.1|ENSG00000261329|antisense	-2.562844607	6.439535726	5.25E-10	1.05E-07
LINC02346|ENSG00000206187|lincRNA	-3.977932108	3.684225474	5.38E-10	1.05E-07
AC010327.3|ENSG00000267577|antisense	-3.00479244	3.07289038	5.44E-10	1.05E-07
PSG8-AS1|ENSG00000225877|lincRNA	-3.395917711	4.289193341	5.69E-10	1.05E-07
AC022960.2|ENSG00000276282|sense_intronic	-2.651602008	3.938488893	5.72E-10	1.05E-07
C22orf24|ENSG00000128254|processed_transcript	-2.193592814	4.634661523	6.59E-10	1.18E-07
KIRREL3-AS3|ENSG00000218109|antisense	-3.975575062	2.716008061	7.84E-10	1.38E-07
LINC01616|ENSG00000261340|lincRNA	-3.490812389	5.594601016	8.40E-10	1.45E-07
AC103770.1|ENSG00000254251|antisense	-3.470288717	3.058288394	8.89E-10	1.50E-07
AC010336.2|ENSG00000260500|antisense	-2.197261091	3.559504561	9.55E-10	1.58E-07
ATP2B1-AS1|ENSG00000271614|lincRNA	-2.02871952	8.616609883	1.04E-09	1.68E-07
AC087164.1|ENSG00000266677|antisense	-2.176083343	3.597898301	1.06E-09	1.68E-07
AP001972.3|ENSG00000255136|lincRNA	-2.982232057	3.828216072	1.07E-09	1.68E-07
AL135818.1|ENSG00000258875|processed_transcript	-2.117736658	4.160206928	1.14E-09	1.72E-07
AC010980.2|ENSG00000267034|lincRNA	-2.775831462	6.724630718	1.23E-09	1.82E-07
RNF144A-AS1|ENSG00000228203|processed_transcript	-3.143552451	7.058920949	1.54E-09	2.23E-07
AP003721.1|ENSG00000256196|antisense	-2.45267451	4.890551813	1.65E-09	2.36E-07
ARHGAP31-AS1|ENSG00000241155|antisense	3.251135253	6.137527227	1.77E-09	2.46E-07
AL356479.1|ENSG00000228971|lincRNA	-3.764249393	7.076705445	1.80E-09	2.46E-07
AC005632.4|ENSG00000273956|lincRNA	-3.564815476	2.527158583	1.95E-09	2.60E-07
LINC01010|ENSG00000236700|lincRNA	-3.225156437	4.01301056	2.03E-09	2.66E-07
AP000941.1|ENSG00000255176|antisense	-2.230007452	5.765188461	2.11E-09	2.73E-07
LINC00390|ENSG00000226519|lincRNA	-3.484570763	3.193495502	3.05E-09	3.82E-07
AC012645.3|ENSG00000261416|antisense	-2.036891771	5.05496091	3.23E-09	3.99E-07
AC106795.3|ENSG00000250101|lincRNA	-3.134355794	2.167858682	3.48E-09	4.24E-07
LINC00940|ENSG00000235049|lincRNA	-2.92981088	5.789897549	3.96E-09	4.71E-07
AL031429.2|ENSG00000269933|sense_intronic	-3.702176566	2.713706611	3.99E-09	4.71E-07
AC005540.1|ENSG00000235852|antisense	-2.127342707	3.377370475	4.75E-09	5.53E-07
AC091182.2|ENSG00000253746|lincRNA	-3.134592902	3.901771608	5.17E-09	5.93E-07
AC019118.2|ENSG00000236760|lincRNA	-2.820035353	2.503608506	5.27E-09	5.93E-07
AP005671.1|ENSG00000266288|lincRNA	-3.107764861	2.394630206	5.30E-09	5.93E-07
AC104072.1|ENSG00000260878|sense_overlapping	-3.27583912	7.699255615	5.97E-09	6.58E-07
AC106881.1|ENSG00000271474|antisense	-2.634361037	7.14869884	6.45E-09	7.00E-07
AC091729.1|ENSG00000224079|antisense	-2.40342403	3.360815521	6.52E-09	7.00E-07
AL162457.2|ENSG00000225106|antisense	-4.02947289	3.189099306	6.62E-09	7.02E-07
AC148477.2|ENSG00000256542|antisense	-3.19556487	3.597249546	7.17E-09	7.50E-07
AC090136.3|ENSG00000254102|antisense	-3.460524936	3.413178615	7.87E-09	8.13E-07
AL353732.1|ENSG00000261696|lincRNA	-3.34276083	2.733757924	8.11E-09	8.18E-07
AL049775.1|ENSG00000205562|lincRNA	-3.082085206	5.610760021	8.11E-09	8.18E-07
AC008105.1|ENSG00000233175|antisense	-2.257191539	6.317191963	9.07E-09	9.03E-07
AL162311.1|ENSG00000257272|lincRNA	-2.488351096	3.460140489	1.01E-08	9.94E-07
AC005358.2|ENSG00000265489|antisense	-3.049608667	2.639139598	1.17E-08	1.14E-06
AP001178.3|ENSG00000266456|antisense	-2.441430939	5.006178442	1.26E-08	1.22E-06
AC134312.1|ENSG00000205037|lincRNA	-3.334375346	6.644995777	1.34E-08	1.27E-06
LINC01140|ENSG00000267272|lincRNA	-2.277047995	6.068160125	1.39E-08	1.30E-06
LINC01106|ENSG00000175772|lincRNA	-3.444910137	5.293600202	1.58E-08	1.47E-06
MGAT3-AS1|ENSG00000227188|antisense	-2.502276965	3.583882289	1.65E-08	1.52E-06
AL034399.2|ENSG00000236064|antisense	-3.5460603	4.745622926	1.69E-08	1.53E-06
AC134312.3|ENSG00000260166|lincRNA	-3.66306847	3.454700764	1.72E-08	1.53E-06
AC245033.2|ENSG00000278013|lincRNA	-2.300871375	2.652736724	1.76E-08	1.53E-06
AL023284.4|ENSG00000260418|lincRNA	-2.342210353	6.89731205	1.76E-08	1.53E-06
AL121929.2|ENSG00000273108|antisense	-2.467886785	6.309309765	1.87E-08	1.61E-06
LINC01771|ENSG00000225675|lincRNA	-2.560588587	3.650881039	2.00E-08	1.71E-06
AC000403.1|ENSG00000278727|lincRNA	-2.261403546	6.52593164	2.40E-08	2.01E-06
AC121757.1|ENSG00000257829|antisense	-2.979380813	3.597795125	2.41E-08	2.01E-06
LY86-AS1|ENSG00000216863|antisense	-3.430522783	7.046018334	2.54E-08	2.09E-06
AL391069.3|ENSG00000237976|antisense	2.573983401	8.127304961	2.55E-08	2.09E-06
DCTN1-AS1|ENSG00000237737|antisense	-2.915456176	6.379947049	2.61E-08	2.12E-06
AL354809.1|ENSG00000273507|lincRNA	-2.029296035	4.604395497	2.80E-08	2.25E-06
AC011474.1|ENSG00000264515|processed_transcript	-2.633818125	6.50891167	2.83E-08	2.25E-06
AC079296.1|ENSG00000253973|antisense	-3.079648305	3.625127521	2.87E-08	2.26E-06
SLC26A4-AS1|ENSG00000233705|antisense	-3.376195633	9.057977351	2.94E-08	2.29E-06
CXXC4-AS1|ENSG00000245384|antisense	-2.45680158	2.873240207	2.97E-08	2.29E-06
LINC00567|ENSG00000259831|lincRNA	-3.026945368	3.089817345	4.16E-08	3.19E-06
AL450992.2|ENSG00000234614|antisense	-2.694741652	6.064866284	4.64E-08	3.52E-06
CACNA1G-AS1|ENSG00000250107|antisense	-2.104062633	5.465716214	4.69E-08	3.53E-06
AC148477.4|ENSG00000277011|lincRNA	-3.024613425	3.154798998	4.74E-08	3.53E-06
AL365361.1|ENSG00000259834|lincRNA	-2.479011276	8.19440313	5.02E-08	3.71E-06
NAV2-AS2|ENSG00000254453|antisense	-2.413153163	2.947924688	5.07E-08	3.71E-06
AP003108.1|ENSG00000255931|lincRNA	-2.568893084	3.815761351	5.15E-08	3.74E-06
WARS2-IT1|ENSG00000224238|antisense	5.32312447	6.807338084	5.28E-08	3.76E-06
LINC01885|ENSG00000237880|lincRNA	-3.7634033	2.373819584	5.37E-08	3.79E-06
LINC01250|ENSG00000234423|lincRNA	-2.756277522	3.232250657	5.80E-08	4.07E-06
LINC01511|ENSG00000250584|lincRNA	-3.736432994	5.035615158	7.10E-08	4.85E-06
LINC00511|ENSG00000227036|processed_transcript	2.502517674	12.21937618	7.18E-08	4.86E-06
AC105219.3|ENSG00000254973|lincRNA	-3.02748956	3.853378103	7.54E-08	5.03E-06
LINC01299|ENSG00000254081|lincRNA	-3.160997365	4.920065507	7.84E-08	5.18E-06
Z68323.1|ENSG00000224404|lincRNA	-4.106570814	3.344431469	7.93E-08	5.20E-06
AP000866.5|ENSG00000255045|antisense	-2.979891679	2.907816242	8.11E-08	5.26E-06
KRTAP5-AS1|ENSG00000233930|antisense	-2.680244603	6.371780276	8.14E-08	5.26E-06
UNC5B-AS1|ENSG00000237512|antisense	-2.629888059	3.671125102	9.10E-08	5.79E-06
LINC-PINT|ENSG00000226380|lincRNA	-2.197251328	7.516316907	9.91E-08	6.21E-06
ACAP2-IT1|ENSG00000229325|sense_intronic	-2.048977078	5.277135876	1.01E-07	6.26E-06
AC011287.1|ENSG00000229618|lincRNA	-3.541181252	3.747317102	1.08E-07	6.61E-06
AC139491.1|ENSG00000248469|antisense	-3.343444951	4.921152276	1.08E-07	6.61E-06
TFAP2A-AS1|ENSG00000229950|antisense	5.387762672	7.480721531	1.32E-07	8.01E-06
AP001993.1|ENSG00000255087|lincRNA	-3.881032679	3.745831822	1.40E-07	8.45E-06
AC004408.1|ENSG00000266101|antisense	-3.475889837	2.356759965	1.41E-07	8.48E-06
RASGRF2-AS1|ENSG00000251450|antisense	-2.441151997	4.155227747	1.47E-07	8.76E-06
LINC02296|ENSG00000258859|lincRNA	-3.171665302	2.703833488	1.55E-07	9.17E-06
AL353604.1|ENSG00000223944|lincRNA	-2.618977321	2.705506167	1.61E-07	9.42E-06
AL137786.1|ENSG00000258702|processed_transcript	-2.892201697	6.0342711	1.66E-07	9.66E-06
RAPGEF4-AS1|ENSG00000228016|antisense	-2.650334578	4.776340977	1.85E-07	1.07E-05
AL121895.1|ENSG00000232406|antisense	-2.252716074	6.022315615	1.92E-07	1.10E-05
AC025211.1|ENSG00000264458|antisense	7.638811875	5.283027281	2.02E-07	1.15E-05
PART1|ENSG00000152931|lincRNA	-2.763026053	9.005154587	2.43E-07	1.36E-05
AC021188.1|ENSG00000230747|antisense	3.050253819	7.339917704	2.47E-07	1.37E-05
AL353611.1|ENSG00000236403|lincRNA	-3.702340797	2.270577771	2.50E-07	1.38E-05
AL021395.1|ENSG00000233508|lincRNA	-2.957410965	6.965985909	2.54E-07	1.39E-05
AC073578.2|ENSG00000275232|lincRNA	-2.871770386	2.709052567	2.65E-07	1.42E-05
U62631.1|ENSG00000269553|sense_intronic	-3.013409345	4.275819263	2.98E-07	1.58E-05
AP003680.1|ENSG00000268635|antisense	-2.126994683	3.177019376	3.00E-07	1.58E-05
AC120498.8|ENSG00000273551|lincRNA	-2.542426228	2.658093428	3.30E-07	1.73E-05
MIR7-3HG|ENSG00000176840|lincRNA	-2.920585612	7.170672894	3.66E-07	1.88E-05
AC012508.1|ENSG00000260163|lincRNA	-2.109491294	4.656746414	3.70E-07	1.88E-05
AC015961.1|ENSG00000267651|lincRNA	-2.377632341	5.247048313	3.70E-07	1.88E-05
AC004816.1|ENSG00000259153|lincRNA	-2.242992209	6.218736813	3.85E-07	1.94E-05
LY6E-DT|ENSG00000247317|lincRNA	-2.095637623	6.811689995	4.67E-07	2.31E-05
LINC01331|ENSG00000248673|lincRNA	-3.7664666	3.100227433	4.97E-07	2.44E-05
AL353746.1|ENSG00000260412|sense_overlapping	-3.281989824	6.746242207	5.09E-07	2.49E-05
AC134312.4|ENSG00000261193|lincRNA	-3.031752036	4.29024293	5.21E-07	2.53E-05
LINC00622|ENSG00000260941|sense_overlapping	-2.008571969	5.650541343	5.27E-07	2.55E-05
AC010266.2|ENSG00000261037|lincRNA	-2.897745352	5.068608841	5.35E-07	2.55E-05
LINC02586|ENSG00000224965|antisense	-2.042995205	3.911730338	5.37E-07	2.55E-05
GFOD1-AS1|ENSG00000237786|antisense	-2.302596801	2.910044059	5.37E-07	2.55E-05
TBX2-AS1|ENSG00000267280|antisense	3.597518598	8.572261399	5.62E-07	2.64E-05
AL355472.3|ENSG00000236358|antisense	-3.146694964	2.597076572	5.68E-07	2.66E-05
AC104024.2|ENSG00000260328|lincRNA	-3.452060202	7.033325327	5.90E-07	2.74E-05
Z82188.2|ENSG00000235237|antisense	-2.267400064	2.704993466	5.96E-07	2.74E-05
LINC01164|ENSG00000189275|lincRNA	-3.335806696	4.781506636	5.97E-07	2.74E-05
AC106795.2|ENSG00000249684|antisense	-2.130649422	5.401821847	6.00E-07	2.74E-05
AC092745.1|ENSG00000256101|lincRNA	-2.236081582	2.594074614	6.15E-07	2.79E-05
AL353608.3|ENSG00000234394|lincRNA	-2.813526034	2.707194066	6.21E-07	2.80E-05
AC010186.3|ENSG00000257027|sense_intronic	2.137741137	7.239615378	6.22E-07	2.80E-05
AC066612.1|ENSG00000259235|lincRNA	-2.520979639	2.862491211	6.45E-07	2.87E-05
AC061961.1|ENSG00000235949|antisense	-3.066213926	4.950898166	6.88E-07	3.04E-05
AC135782.1|ENSG00000256982|lincRNA	-2.409665907	6.122017946	7.04E-07	3.09E-05
DLGAP1-AS4|ENSG00000263878|antisense	-2.977406135	6.256305311	7.11E-07	3.09E-05
AC103855.2|ENSG00000254746|processed_transcript	-3.324714108	4.202249797	7.14E-07	3.09E-05
DLEU1|ENSG00000176124|processed_transcript	2.234277112	8.995026704	7.33E-07	3.16E-05
AL583722.3|ENSG00000258736|lincRNA	-2.95537013	2.696660323	7.61E-07	3.26E-05
FLJ33534|ENSG00000145063|lincRNA	-3.007165241	5.850594542	8.02E-07	3.40E-05
AC139749.1|ENSG00000254872|lincRNA	-2.348334739	4.199739122	8.39E-07	3.54E-05
LINC01550|ENSG00000246223|lincRNA	2.322576098	8.036378183	8.60E-07	3.61E-05
THSD4-AS1|ENSG00000259964|antisense	-3.22479091	4.604918076	8.70E-07	3.62E-05
AC018553.1|ENSG00000277559|lincRNA	5.865955224	5.006010512	8.81E-07	3.64E-05
AC007950.2|ENSG00000276651|lincRNA	2.936960989	4.825685348	9.04E-07	3.72E-05
LINC01608|ENSG00000253877|lincRNA	-2.95204074	4.430391848	9.12E-07	3.73E-05
AC012447.1|ENSG00000265451|antisense	2.614024396	5.534131357	9.23E-07	3.74E-05
WEE2-AS1|ENSG00000228775|antisense	2.147071291	8.656780663	9.68E-07	3.90E-05
LINC02458|ENSG00000246363|lincRNA	-2.448558146	5.337834182	9.78E-07	3.93E-05
LINC01152|ENSG00000256124|lincRNA	2.19013905	9.438352108	1.01E-06	4.04E-05
LINC00642|ENSG00000233208|lincRNA	-2.311766499	3.546282689	1.04E-06	4.12E-05
AL135818.2|ENSG00000260810|lincRNA	-2.237931508	3.020974806	1.04E-06	4.13E-05
AC020907.2|ENSG00000221857|processed_transcript	-2.845798747	4.299435097	1.08E-06	4.22E-05
AC025253.1|ENSG00000275286|lincRNA	-2.895012288	3.288449238	1.16E-06	4.48E-05
AC106795.5|ENSG00000280207|lincRNA	-2.558114649	2.150735594	1.25E-06	4.73E-05
LINC02254|ENSG00000259664|lincRNA	-3.098004452	2.865175828	1.25E-06	4.73E-05
AC079336.5|ENSG00000266718|antisense	-2.285490119	4.960100699	1.25E-06	4.73E-05
AC124804.1|ENSG00000264985|antisense	-2.940313531	3.630568693	1.27E-06	4.77E-05
AC078950.1|ENSG00000255790|sense_intronic	-2.992845502	2.302798524	1.31E-06	4.91E-05
AC004817.4|ENSG00000269945|lincRNA	-3.246042365	4.806711309	1.32E-06	4.93E-05
LINC00923|ENSG00000251209|lincRNA	-2.80724073	3.168543779	1.36E-06	5.01E-05
SYP-AS1|ENSG00000237341|antisense	-2.780746713	2.911033331	1.37E-06	5.03E-05
AC016687.3|ENSG00000250954|lincRNA	-3.782534026	2.199662435	1.39E-06	5.08E-05
AC025164.1|ENSG00000245904|antisense	2.000227241	6.815192737	1.39E-06	5.08E-05
RFPL1S|ENSG00000225465|antisense	-2.611204876	10.09508595	1.40E-06	5.08E-05
ANKRD34C-AS1|ENSG00000259234|lincRNA	-3.435350784	4.19344913	1.54E-06	5.54E-05
AC004817.1|ENSG00000258517|lincRNA	-3.421941896	2.865292103	1.55E-06	5.54E-05
LINC01476|ENSG00000265313|lincRNA	-3.850750383	4.154761843	1.55E-06	5.54E-05
LINC02188|ENSG00000261175|lincRNA	-2.457040271	3.114146986	1.57E-06	5.61E-05
AL845552.2|ENSG00000259031|lincRNA	-2.268338183	2.994468588	1.59E-06	5.64E-05
AC138649.1|ENSG00000274253|sense_overlapping	-2.459018589	7.294068852	1.65E-06	5.81E-05
C3orf67-AS1|ENSG00000242428|antisense	-2.706749553	4.340406896	1.65E-06	5.81E-05
AL049836.1|ENSG00000258919|lincRNA	-2.145129579	4.067980392	1.69E-06	5.91E-05
AL139275.1|ENSG00000226070|lincRNA	-2.719925422	2.523863904	1.71E-06	5.97E-05
AC026585.1|ENSG00000278532|lincRNA	-2.566102005	3.489328086	1.75E-06	6.04E-05
HCG24|ENSG00000230313|antisense	-3.215577802	2.176821383	1.82E-06	6.21E-05
AL022323.1|ENSG00000203280|antisense	-2.179728805	4.795379652	1.85E-06	6.30E-05
BX255923.2|ENSG00000276462|lincRNA	-2.70102406	4.722589605	1.94E-06	6.59E-05
AC134312.6|ENSG00000261816|lincRNA	-2.978363435	2.602158305	1.95E-06	6.59E-05
AC226101.1|ENSG00000231536|antisense	-2.796350118	3.08859444	2.02E-06	6.78E-05
AP000924.1|ENSG00000254416|lincRNA	9.260288748	6.831893441	2.08E-06	6.92E-05
PRR29-AS1|ENSG00000264954|lincRNA	-2.468181922	3.305070384	2.21E-06	7.25E-05
AC015967.1|ENSG00000274400|lincRNA	-2.034579713	4.993330761	2.23E-06	7.29E-05
TTLL7-IT1|ENSG00000233061|sense_intronic	-2.239129927	2.51737383	2.26E-06	7.35E-05
AL392172.1|ENSG00000228106|lincRNA	2.075874097	8.464600381	2.31E-06	7.50E-05
AC110491.1|ENSG00000261292|lincRNA	-2.947981037	6.872868401	2.34E-06	7.55E-05
UBE2E1-AS1|ENSG00000223791|antisense	2.332923161	5.736673397	2.38E-06	7.65E-05
PTPRD-AS2|ENSG00000226717|lincRNA	-2.933087577	3.600496203	2.54E-06	8.14E-05
AC080013.1|ENSG00000240207|antisense	-2.000196831	6.588872407	2.57E-06	8.21E-05
LINC00951|ENSG00000204092|lincRNA	-2.165490751	4.440212028	2.62E-06	8.31E-05
AL589765.7|ENSG00000269621|antisense	-2.255127496	3.642041603	2.81E-06	8.86E-05
FAM215A|ENSG00000267496|lincRNA	-2.505743706	2.439159663	2.82E-06	8.86E-05
LINC00957|ENSG00000235314|lincRNA	-2.058485615	8.820341807	2.91E-06	9.11E-05
AC103563.7|ENSG00000233850|antisense	-2.274474849	4.433395757	2.98E-06	9.30E-05
AC015712.2|ENSG00000259583|antisense	-2.40652621	7.52363626	3.00E-06	9.32E-05
IQCA1-AS1|ENSG00000232893|antisense	4.943900397	4.84685369	3.08E-06	9.55E-05
AL122008.3|ENSG00000233332|antisense	-2.969700292	2.193097217	3.15E-06	9.72E-05
MIR137HG|ENSG00000225206|lincRNA	-2.565645994	6.246414901	3.21E-06	9.88E-05
AC103681.2|ENSG00000254664|antisense	-2.650967113	3.227868713	3.26E-06	9.98E-05
CSTF3-DT|ENSG00000247151|processed_transcript	2.389884567	4.800840417	3.42E-06	0.000104233
LINC01197|ENSG00000248441|lincRNA	-2.002973148	6.569078029	3.43E-06	0.000104301
HPN-AS1|ENSG00000227392|antisense	-2.723637361	5.95841076	3.51E-06	0.000106395
AC008780.2|ENSG00000249436|lincRNA	-3.127311719	5.834955871	3.58E-06	0.000107254
SAPCD1-AS1|ENSG00000235663|antisense	-2.365163136	3.025434715	3.89E-06	0.000115432
AC021739.2|ENSG00000259407|antisense	3.430497674	9.24331208	3.99E-06	0.000117355
LINC00161|ENSG00000226935|lincRNA	-2.333541359	2.127309737	3.99E-06	0.000117355
AC087482.1|ENSG00000259347|antisense	-2.377702909	4.116579331	4.15E-06	0.000121218
AC009123.1|ENSG00000250685|antisense	-2.338619659	2.700467548	4.19E-06	0.000122001
AC002351.1|ENSG00000258240|lincRNA	-3.212092141	4.892415002	4.37E-06	0.000126465
AC109779.1|ENSG00000223930|lincRNA	-2.570785865	3.821859084	4.59E-06	0.000131474
LINC02389|ENSG00000255693|lincRNA	-2.640194761	5.714128332	4.81E-06	0.000137132
Z94160.1|ENSG00000237862|sense_intronic	-2.345253063	3.584195026	4.97E-06	0.000141003
AL139352.1|ENSG00000132832|lincRNA	-2.011290673	6.047661132	5.02E-06	0.00014118
LINC01865|ENSG00000233684|lincRNA	-2.4644138	2.892019296	5.10E-06	0.000142918
AC037441.1|ENSG00000248738|antisense	-3.203127778	4.984117448	5.25E-06	0.000146759
AC148477.1|ENSG00000255916|antisense	-2.596298103	4.911941983	5.37E-06	0.000149082
AL645608.8|ENSG00000273443|lincRNA	-2.401457178	3.110192657	5.52E-06	0.000152551
AC090502.1|ENSG00000251138|lincRNA	-2.815337404	4.4495456	5.70E-06	0.000156595
LINC01821|ENSG00000225539|lincRNA	-3.470081324	3.276024438	6.09E-06	0.000165638
AL161621.1|ENSG00000230852|lincRNA	-3.086669357	2.948634449	6.10E-06	0.000165638
FER1L6-AS2|ENSG00000253868|antisense	-2.573513561	4.173725668	6.11E-06	0.000165638
AC120193.1|ENSG00000253535|antisense	-2.746542543	3.429872557	6.90E-06	0.000185347
AC108058.1|ENSG00000238273|antisense	-2.246741221	3.233142523	7.32E-06	0.000195829
AC125611.4|ENSG00000258334|antisense	3.718122605	5.154800859	7.38E-06	0.000196814
LINC02588|ENSG00000257842|antisense	3.909973468	7.415222063	7.75E-06	0.000205314
AC018358.1|ENSG00000281160|antisense	-3.22258242	5.407486126	7.81E-06	0.000206411
AC015712.6|ENSG00000272808|processed_transcript	-2.139183619	5.498997616	8.09E-06	0.000212349
CALML3-AS1|ENSG00000205488|antisense	-2.698665417	3.779477918	8.26E-06	0.000216113
AP001625.2|ENSG00000235772|antisense	-2.018287518	3.588374311	8.35E-06	0.000217739
CACNA1C-IT2|ENSG00000256257|sense_intronic	-2.179548964	2.535710585	8.42E-06	0.000218952
LINC02196|ENSG00000250974|lincRNA	-2.816096807	2.37084423	8.45E-06	0.000218983
LINC02150|ENSG00000248150|lincRNA	-2.095922008	2.626083826	8.71E-06	0.000223904
ATXN8OS|ENSG00000230223|antisense	-3.039927917	2.34969089	8.72E-06	0.000223904
LINC00519|ENSG00000258955|lincRNA	4.564142092	5.929103962	8.78E-06	0.00022419
AC108449.1|ENSG00000254129|antisense	-2.254961278	2.881654053	8.87E-06	0.000225296
AC073525.1|ENSG00000257434|antisense	-3.111203243	4.712977617	8.88E-06	0.000225296
AC100860.1|ENSG00000253266|lincRNA	-2.718238433	2.238842826	9.03E-06	0.000228267
GLYCTK-AS1|ENSG00000242797|processed_transcript	4.122585419	6.769116113	9.12E-06	0.00022989
AIRN|ENSG00000268257|antisense	-2.785844937	2.927488797	9.19E-06	0.00023108
AC080078.2|ENSG00000270883|lincRNA	-2.572698402	2.864067161	1.02E-05	0.000255011
LINC02320|ENSG00000258404|lincRNA	-2.366482197	2.914753486	1.06E-05	0.000262008
MIR4500HG|ENSG00000228824|lincRNA	-2.071688593	5.828895273	1.06E-05	0.000263646
LINC01484|ENSG00000253686|lincRNA	-2.549924707	3.435829448	1.08E-05	0.000266507
AC015712.7|ENSG00000278456|antisense	-2.993789463	3.971930865	1.10E-05	0.000271843
AL591222.1|ENSG00000261402|lincRNA	-2.200544071	4.297099304	1.13E-05	0.000277012
AC093010.3|ENSG00000259976|3prime_overlapping_ncRNA	2.000524626	12.96671023	1.14E-05	0.000277624
AL592114.3|ENSG00000231691|antisense	-2.777030917	3.217253364	1.19E-05	0.000287035
AC082651.1|ENSG00000240687|lincRNA	-2.319885465	3.560963076	1.20E-05	0.000287801
AC011474.2|ENSG00000266248|antisense	-2.035139645	3.907869112	1.20E-05	0.000287801
AL162254.1|ENSG00000234156|antisense	-2.565136895	3.063651897	1.21E-05	0.000289434
LINC01361|ENSG00000236268|lincRNA	-3.016695833	3.927207894	1.21E-05	0.000290219
LINC01793|ENSG00000222030|lincRNA	-2.908344638	2.479466809	1.25E-05	0.000297241
LINC00290|ENSG00000248197|lincRNA	-2.993953903	2.806190883	1.27E-05	0.000301566
LINC01123|ENSG00000204588|lincRNA	-2.968862158	5.227587935	1.29E-05	0.000305602
AL121656.1|ENSG00000236854|lincRNA	-2.578699903	2.795155241	1.30E-05	0.000306078
AC090692.1|ENSG00000254919|antisense	5.17344692	7.839228802	1.35E-05	0.000315231
AC007368.1|ENSG00000255595|processed_transcript	-3.216267359	2.751141844	1.37E-05	0.000318409
AC008992.1|ENSG00000267636|lincRNA	-2.247578938	2.687611517	1.39E-05	0.000320317
LINC01927|ENSG00000266312|lincRNA	-2.329629049	2.847661893	1.57E-05	0.00035792
AC015712.4|ENSG00000259604|lincRNA	-2.357152153	3.641847632	1.58E-05	0.000359824
LINC02016|ENSG00000244215|lincRNA	-2.829228889	2.601809872	1.60E-05	0.000364052
LINC02391|ENSG00000277851|lincRNA	2.723607367	5.52166679	1.66E-05	0.000372193
AC108025.2|ENSG00000242540|3prime_overlapping_ncRNA	3.219133831	5.698573686	1.74E-05	0.000385199
HAS2-AS1|ENSG00000248690|processed_transcript	2.612747071	7.556995059	1.76E-05	0.000388068
PP12613|ENSG00000226757|antisense	-2.976189125	3.613957603	1.81E-05	0.000397231
LIN28B-AS1|ENSG00000203809|lincRNA	-3.176556808	2.427531952	1.83E-05	0.000399532
LINC02338|ENSG00000277448|lincRNA	-2.587487552	2.92582632	1.84E-05	0.000399532
AC067969.1|ENSG00000268055|antisense	-2.368336113	3.935685372	1.85E-05	0.00040047
AL132800.1|ENSG00000258744|antisense	2.55152148	4.845473631	1.85E-05	0.00040047
AL355472.4|ENSG00000273367|antisense	-2.41822815	4.159949869	1.86E-05	0.000401791
AL049651.2|ENSG00000234646|sense_overlapping	-3.020883017	3.054716489	2.05E-05	0.000438882
AP001330.1|ENSG00000253282|lincRNA	-2.892261127	2.14875001	2.08E-05	0.000442571
AL591501.1|ENSG00000233928|lincRNA	-3.146625035	2.790615474	2.10E-05	0.000446771
AL035409.1|ENSG00000230498|antisense	-2.622413697	3.355151586	2.11E-05	0.000448234
LINC02347|ENSG00000214043|lincRNA	-3.046323234	3.283298582	2.13E-05	0.000450019
AL772363.1|ENSG00000203987|antisense	-2.714425591	2.315691627	2.20E-05	0.00046019
AL132822.1|ENSG00000276093|lincRNA	-2.674330414	2.893485256	2.36E-05	0.000490714
CCDC26|ENSG00000229140|lincRNA	4.33828625	5.296564978	2.43E-05	0.000500024
AC103563.2|ENSG00000231062|antisense	-2.670693539	3.648092095	2.44E-05	0.000500024
LINC02266|ENSG00000272727|lincRNA	3.900214699	4.618733185	2.46E-05	0.000502762
AP003355.2|ENSG00000272321|antisense	-3.000992703	7.209441833	2.47E-05	0.000504174
CLMAT3|ENSG00000249035|antisense	3.256916836	4.320208549	2.48E-05	0.000504339
AC019069.1|ENSG00000272711|lincRNA	2.222133334	8.363506985	2.50E-05	0.000507791
AC104417.2|ENSG00000261710|lincRNA	-2.7564917	5.165881839	2.52E-05	0.000510323
AC012558.1|ENSG00000226426|lincRNA	4.227259949	5.888196815	2.52E-05	0.000510323
AL133166.1|ENSG00000257522|processed_transcript	-2.779962187	3.377892362	2.62E-05	0.000528744
STK32A-AS1|ENSG00000250343|antisense	2.938160308	6.535872441	2.74E-05	0.000546476
LINC02217|ENSG00000248455|lincRNA	-2.882404228	4.988640419	2.77E-05	0.000550903
LINC00982|ENSG00000177133|antisense	-2.014700683	9.197932078	2.77E-05	0.000550903
LINC02600|ENSG00000250986|lincRNA	-2.098665623	7.197221297	2.78E-05	0.000551578
AL049775.3|ENSG00000258945|lincRNA	-2.839857991	2.423532116	2.80E-05	0.000553351
AL121749.1|ENSG00000273312|antisense	-2.712970728	3.585189252	2.97E-05	0.00058404
KHDRBS2-OT|ENSG00000250686|3prime_overlapping_ncRNA	-2.391851807	4.101423846	3.00E-05	0.000587338
AC114284.1|ENSG00000248927|lincRNA	-2.222161673	3.844427751	3.02E-05	0.00058813
Z82198.1|ENSG00000228622|lincRNA	-2.236986498	2.199849824	3.04E-05	0.000591536
AC007922.3|ENSG00000266489|lincRNA	-3.70915109	3.598558129	3.06E-05	0.000594663
LINC01115|ENSG00000237667|lincRNA	-3.282094694	2.807786292	3.24E-05	0.000624184
NAGPA-AS1|ENSG00000267072|lincRNA	-2.584211806	2.649238487	3.37E-05	0.000648093
AL157395.1|ENSG00000213994|antisense	2.523210353	4.63002258	3.39E-05	0.00064966
AC092171.1|ENSG00000188365|antisense	2.378797721	5.022170188	3.43E-05	0.000655952
AL133387.1|ENSG00000225208|lincRNA	-2.909772465	2.707855439	3.57E-05	0.000677957
NFIA-AS2|ENSG00000237928|antisense	3.559091309	9.466389058	3.71E-05	0.000700646
LINC01202|ENSG00000280776|lincRNA	-3.397248815	4.799869566	3.84E-05	0.000721851
AC024909.1|ENSG00000257156|lincRNA	-2.67793764	2.771946986	3.92E-05	0.000727598
AC006504.7|ENSG00000272635|processed_transcript	-2.020482956	2.991349519	4.02E-05	0.000742962
AC004023.1|ENSG00000261462|lincRNA	-2.028430227	3.638524592	4.10E-05	0.000755968
AC140125.2|ENSG00000249109|antisense	-2.930977541	4.232986025	4.15E-05	0.000762615
AC017076.1|ENSG00000271947|lincRNA	-2.56761998	3.737132777	4.18E-05	0.000766559
LINC01721|ENSG00000230133|lincRNA	-3.12024411	2.616794578	4.35E-05	0.000795318
AL451164.1|ENSG00000226762|lincRNA	-2.769133305	3.650604696	4.47E-05	0.000814807
AC009878.1|ENSG00000278840|sense_intronic	-2.07034227	4.034026143	4.64E-05	0.000840763
AC079154.1|ENSG00000228400|antisense	-2.923830808	2.665573461	4.83E-05	0.000871467
AC013391.3|ENSG00000261478|lincRNA	3.195494765	9.343477218	4.87E-05	0.000874995
AL592528.1|ENSG00000205424|antisense	3.959608971	6.619390946	4.88E-05	0.000875942
LINC01901|ENSG00000267413|lincRNA	-2.469008641	2.776473931	5.03E-05	0.000896234
HOXD-AS2|ENSG00000237380|antisense	8.887349815	6.468881765	5.08E-05	0.000902821
AC009487.2|ENSG00000251621|3prime_overlapping_ncRNA	-3.054546719	3.511115682	5.30E-05	0.000937827
AC015819.3|ENSG00000278911|processed_transcript	-3.252203985	4.2100062	5.41E-05	0.000953682
HTR5A-AS1|ENSG00000220575|antisense	-2.943291245	6.79949502	5.58E-05	0.000977341
AL391422.4|ENSG00000270504|antisense	2.232104063	9.293033098	5.65E-05	0.000983963
HCG15|ENSG00000227214|antisense	2.35692564	5.881805271	5.80E-05	0.001002731
AC004147.4|ENSG00000265356|processed_transcript	-2.659318909	2.660600563	5.81E-05	0.001002731
AL450322.2|ENSG00000229672|antisense	-3.042225425	2.853426224	5.83E-05	0.001003739
AL390778.2|ENSG00000233936|lincRNA	-3.031696023	3.250613111	5.98E-05	0.001028981
LINC00621|ENSG00000262619|lincRNA	-2.007679592	4.533662971	6.23E-05	0.00106299
AC003991.1|ENSG00000228113|antisense	2.670598264	4.833025661	6.38E-05	0.001084213
LINC01749|ENSG00000272259|lincRNA	-2.65325795	2.298558686	6.53E-05	0.001102814
AC021683.3|ENSG00000267665|lincRNA	-2.200627634	4.819887519	6.68E-05	0.001124943
AC138089.1|ENSG00000229255|lincRNA	-3.377726448	2.22893655	6.81E-05	0.001143046
AC099554.1|ENSG00000253321|lincRNA	-2.824607528	2.47212855	6.86E-05	0.001149173
AC117498.2|ENSG00000257660|lincRNA	2.024517122	5.588511333	7.01E-05	0.001170184
LAMA5-AS1|ENSG00000228812|antisense	2.714980932	6.127644858	7.14E-05	0.001188166
AC093620.1|ENSG00000241269|antisense	2.324276341	6.721078404	7.20E-05	0.001195553
AC092834.1|ENSG00000249453|antisense	-2.632431421	2.303326188	7.53E-05	0.001237239
AC138512.1|ENSG00000261273|lincRNA	-2.479000052	2.195402674	7.59E-05	0.001244674
AC016292.1|ENSG00000235361|antisense	-2.192190347	2.427988794	7.83E-05	0.001276612
AL627309.1|ENSG00000238009|lincRNA	-2.744155652	2.400789925	8.00E-05	0.001294893
AC104260.1|ENSG00000273923|lincRNA	-2.294563514	2.596900127	8.04E-05	0.001299408
AF106564.1|ENSG00000272163|antisense	-2.203623396	7.457548079	8.36E-05	0.001346583
GRM5-AS1|ENSG00000255082|antisense	-2.21255054	3.438447442	8.37E-05	0.001346583
AL359541.1|ENSG00000226889|antisense	2.475290941	4.33143647	8.55E-05	0.001368129
LYRM4-AS1|ENSG00000272142|lincRNA	2.031195349	6.306337378	9.07E-05	0.001434572
AL583859.2|ENSG00000270111|lincRNA	-2.893295125	4.499062894	9.07E-05	0.001434572
AL132780.2|ENSG00000258457|antisense	2.141303974	5.471758253	9.11E-05	0.001438208
AC023301.1|ENSG00000265579|sense_intronic	-2.017537165	9.454598896	9.26E-05	0.001456627
AL662791.1|ENSG00000244349|antisense	2.692535164	4.531436298	9.41E-05	0.001471542
LINC01088|ENSG00000249307|antisense	5.348423462	11.70340753	9.46E-05	0.00147658
AC104129.1|ENSG00000176349|antisense	-2.451150947	3.698672473	9.55E-05	0.001484897
AC095060.1|ENSG00000249330|antisense	-2.693741929	2.426416726	9.65E-05	0.001490994
AC105046.1|ENSG00000261026|sense_overlapping	-2.25575298	4.639467852	9.84E-05	0.00151775
AC005381.1|ENSG00000267243|lincRNA	-2.785236105	2.627578675	9.89E-05	0.001522913
AC128687.2|ENSG00000273394|antisense	-2.099315094	3.567452044	0.000110835	0.001669588
AC093915.1|ENSG00000270540|antisense	4.174257423	5.147796468	0.000113067	0.001697032
CYP4F26P|ENSG00000226562|lincRNA	-2.63685952	3.854913026	0.000115036	0.001720333
AC092675.1|ENSG00000222000|antisense	3.078011169	6.552770764	0.000117281	0.001747585
LINC01785|ENSG00000268038|lincRNA	-2.681390135	4.967953872	0.000121117	0.001801511
LINC02308|ENSG00000258675|lincRNA	5.200692155	5.904807892	0.000121765	0.001807894
AC055717.1|ENSG00000251536|lincRNA	-2.691290692	2.604539474	0.000125099	0.001853025
AC068535.1|ENSG00000227157|lincRNA	2.531293557	7.494330289	0.000125253	0.001853025
AC006450.3|ENSG00000236668|antisense	-2.087011311	5.913815637	0.000128687	0.001890054
AC109466.1|ENSG00000241956|antisense	-2.326194808	3.124929938	0.000128898	0.001890054
AL162574.1|ENSG00000277863|lincRNA	-2.451101853	3.098857025	0.000132729	0.001928227
AC022639.1|ENSG00000253554|lincRNA	-2.834112903	3.060257684	0.000135497	0.001955604
AL355990.2|ENSG00000235526|antisense	-2.116546218	2.55264521	0.000136124	0.001961233
MIR124-2HG|ENSG00000254377|lincRNA	-2.062585678	8.651748711	0.000137021	0.001968975
AC092112.1|ENSG00000256084|lincRNA	4.047846769	4.990624438	0.000137138	0.001968975
AC023302.1|ENSG00000271983|lincRNA	2.329542844	4.188083579	0.000140345	0.001999214
AL583722.1|ENSG00000256050|lincRNA	-2.12202828	4.580722682	0.000140352	0.001999214
LINC01289|ENSG00000253734|lincRNA	-3.138746123	2.711686155	0.000140976	0.001999214
AC131009.2|ENSG00000256955|lincRNA	-2.125877146	3.765758507	0.00014362	0.002026861
LINC02397|ENSG00000205056|lincRNA	3.049118912	5.743835122	0.000145116	0.002041002
LINC01918|ENSG00000226508|lincRNA	2.670750477	6.468885604	0.000150728	0.002105616
AC009560.1|ENSG00000273958|lincRNA	2.318498078	4.672089706	0.000151775	0.002116665
LINC01792|ENSG00000237166|lincRNA	-2.365792867	5.517721386	0.000152133	0.002117489
FOXD3-AS1|ENSG00000230798|antisense	6.639862001	7.763633368	0.000154112	0.002138427
LINC02293|ENSG00000257185|lincRNA	4.055460742	6.069110792	0.000155554	0.002152595
AC004540.2|ENSG00000225792|antisense	3.862117254	10.44209641	0.00015689	0.002166073
AP003119.2|ENSG00000255100|antisense	2.0869526	4.928766978	0.000158697	0.002180102
AC000068.2|ENSG00000273212|antisense	2.55456652	5.282853721	0.000159638	0.002188014
AC018685.2|ENSG00000234929|lincRNA	-2.032783908	3.028462407	0.000160234	0.002188937
AC008574.1|ENSG00000251293|lincRNA	-3.301687782	2.357071018	0.000161012	0.00219369
WNT5A-AS1|ENSG00000244586|antisense	3.064337308	5.304024868	0.000162675	0.002212492
LINC02473|ENSG00000261121|lincRNA	-2.018119585	5.007093005	0.000162927	0.002212492
NGF-AS1|ENSG00000228035|antisense	-2.681694563	2.26744506	0.000163752	0.002220054
AC008728.1|ENSG00000250407|antisense	-2.183495527	2.413813533	0.000164648	0.002227017
AC126407.1|ENSG00000260978|antisense	3.527721979	6.43859478	0.000164805	0.002227017
DLGAP1-AS3|ENSG00000263724|antisense	-2.344791631	3.746871507	0.00016528	0.002229802
AP001360.1|ENSG00000254863|lincRNA	-2.149482889	2.236932223	0.000166112	0.002233739
JMJD1C-AS1|ENSG00000272767|antisense	2.466901179	6.723914936	0.000168423	0.002261134
AL035696.3|ENSG00000263667|lincRNA	-2.789297957	4.527889597	0.00017283	0.002312786
AC010857.1|ENSG00000272479|lincRNA	-2.487940036	4.201070335	0.000174489	0.002327457
NALT1|ENSG00000237886|antisense	2.242708925	6.4649137	0.0001758	0.002337404
LINC00570|ENSG00000224177|lincRNA	-2.312270942	2.637597496	0.000176338	0.002340795
HPYR1|ENSG00000253521|lincRNA	-2.063618651	2.339482895	0.000177143	0.002345776
AC147651.1|ENSG00000229380|antisense	-2.045947121	2.208818995	0.000179831	0.002375717
AC010223.1|ENSG00000279028|antisense	-2.008870724	2.422363715	0.000183029	0.002406442
FAM87A|ENSG00000182366|lincRNA	-2.051206504	5.192260065	0.000193497	0.002520036
LINC01018|ENSG00000250056|lincRNA	-2.168326793	6.952745067	0.000194614	0.002526622
AL139246.4|ENSG00000229393|antisense	-2.062392187	4.151158304	0.000198847	0.002577525
AC104561.3|ENSG00000253986|lincRNA	2.538787754	3.915694453	0.00020007	0.002589328
AL158210.1|ENSG00000225948|lincRNA	-2.140609814	2.453385557	0.000204729	0.002641353
AC083864.2|ENSG00000232930|lincRNA	4.295159839	6.256144127	0.000206071	0.00264881
AC066612.2|ENSG00000259385|antisense	-2.573721352	2.904918783	0.000206789	0.00264881
LINC01574|ENSG00000248859|lincRNA	-2.337597561	3.846728555	0.000214405	0.002725804
AJ009632.2|ENSG00000229425|lincRNA	-2.328817835	2.686814622	0.000229035	0.002887381
AC026790.1|ENSG00000271892|lincRNA	-2.28828811	4.286717983	0.000231812	0.002917941
AC083867.1|ENSG00000225559|lincRNA	3.433759844	4.854901743	0.000233162	0.002921594
AC127459.2|ENSG00000261090|lincRNA	-2.179245069	2.559926527	0.000234003	0.002923269
AC008691.1|ENSG00000249738|antisense	-2.003779134	2.787143875	0.00023468	0.002927304
LINC00706|ENSG00000281186|lincRNA	-2.368852759	3.974830238	0.000240995	0.002979121
AC233280.1|ENSG00000229178|lincRNA	2.317391713	5.354857477	0.000241968	0.002986677
AP000569.1|ENSG00000273102|lincRNA	4.05196579	4.051337377	0.000243491	0.003000999
LINC00237|ENSG00000225127|lincRNA	2.726787455	8.914847093	0.000250001	0.003072082
AL035252.2|ENSG00000230725|lincRNA	-2.248555936	3.733064063	0.000251082	0.003076418
AC021439.1|ENSG00000261622|lincRNA	-2.427031784	2.145524122	0.000257918	0.003141357
AC002456.1|ENSG00000223969|antisense	2.741382557	6.963296893	0.000265463	0.003209614
AC092720.2|ENSG00000269935|antisense	-2.082273425	6.730485781	0.000266705	0.003219927
AL109910.1|ENSG00000230960|antisense	-2.048768025	2.753863834	0.000276347	0.003326622
LINC01778|ENSG00000223382|lincRNA	2.483030768	7.214934007	0.00027873	0.003350436
AC100818.1|ENSG00000253452|lincRNA	-2.686828402	2.163139237	0.000280265	0.003363992
AP005242.1|ENSG00000263635|lincRNA	-3.10178453	2.188223159	0.000283623	0.003399363
AC006449.1|ENSG00000274996|antisense	-2.583447107	2.425275986	0.000285048	0.003406566
AC105393.2|ENSG00000236856|lincRNA	-2.414566419	2.232541521	0.000291091	0.003459949
Z97200.1|ENSG00000271811|lincRNA	3.05204007	6.896714736	0.000291188	0.003459949
AC005746.2|ENSG00000267131|antisense	3.383638113	4.447827242	0.000299414	0.00353736
AC084809.1|ENSG00000226377|antisense	-2.520542162	2.734522134	0.000302097	0.003548781
LINC01649|ENSG00000228127|lincRNA	-2.204008605	3.904214439	0.000311175	0.003639912
LINC01378|ENSG00000236922|lincRNA	-2.772955085	4.020728708	0.000312877	0.003654656
AC140847.2|ENSG00000255652|lincRNA	-2.112143057	3.549678998	0.000318357	0.003711609
AC007614.1|ENSG00000279249|antisense	-2.195983005	2.805370394	0.000318651	0.003711609
LINC01166|ENSG00000232903|lincRNA	-2.146339466	4.886462922	0.00031938	0.003714874
AL139246.1|ENSG00000224387|antisense	-2.007260576	4.09271063	0.00032153	0.003729391
AP006545.1|ENSG00000260949|sense_overlapping	2.133810461	4.546574867	0.000322524	0.003735679
RORB-AS1|ENSG00000224825|antisense	-2.006409709	5.228108422	0.000323447	0.003741132
AC068418.2|ENSG00000265043|lincRNA	-2.159645038	2.791737603	0.000331169	0.003819761
AC103724.4|ENSG00000271938|lincRNA	3.174836059	3.362316466	0.000332451	0.003829201
AC078880.3|ENSG00000271579|lincRNA	7.173389813	4.85606876	0.000336653	0.003866829
LINC01545|ENSG00000204904|lincRNA	2.264750438	3.847178426	0.000353946	0.004020782
AC084149.1|ENSG00000227088|lincRNA	-2.567276948	2.434590001	0.000359379	0.004065125
FOXP4-AS1|ENSG00000234753|antisense	2.926091128	4.648496991	0.000359815	0.004065125
AC069133.1|ENSG00000253762|lincRNA	-3.054407503	2.556816517	0.000360636	0.004068838
AL021937.3|ENSG00000234626|antisense	-2.256938632	2.333614493	0.000369039	0.004146675
AC099811.1|ENSG00000236194|sense_intronic	3.32434216	3.460488226	0.000374672	0.004204257
AC073263.2|ENSG00000279070|lincRNA	3.273067029	3.441740949	0.000376653	0.004220755
AC099792.1|ENSG00000231252|lincRNA	2.275545004	8.108185945	0.000389759	0.004332397
LINC01268|ENSG00000227502|lincRNA	2.646724855	9.4223283	0.000402104	0.004457644
BASP1-AS1|ENSG00000215196|antisense	-2.011562264	6.460388849	0.000411978	0.004542739
AC079907.1|ENSG00000257222|antisense	2.374003582	3.62474858	0.000418851	0.004606244
AP000755.2|ENSG00000255219|antisense	-2.488238306	2.776056129	0.000422052	0.00462914
AL049594.1|ENSG00000231015|lincRNA	-2.005124806	2.46866124	0.000423692	0.004640967
AC125616.1|ENSG00000256008|antisense	-2.303369857	5.849597789	0.000432543	0.004725406
AC015853.2|ENSG00000263015|antisense	-2.219651441	2.711354455	0.000464444	0.005045646
MIR181A2HG|ENSG00000224020|antisense	2.152129873	6.172888517	0.000464907	0.005045646
LINC01143|ENSG00000237751|lincRNA	5.498279122	3.452173848	0.00047106	0.005099043
AC007608.3|ENSG00000260249|antisense	2.962376766	7.444675595	0.000483479	0.005219804
AL445645.1|ENSG00000224992|sense_intronic	2.21453345	4.000800297	0.00048496	0.005222156
LINC01443|ENSG00000266554|lincRNA	-2.232696206	2.500262326	0.00048744	0.005242042
AC007953.2|ENSG00000270321|lincRNA	-2.438604953	2.679501619	0.000491632	0.005273403
AC091435.2|ENSG00000250629|antisense	3.518530369	5.42662144	0.000495079	0.005291676
AC136475.1|ENSG00000251661|antisense	2.188568922	8.703765084	0.000495255	0.005291676
LINC01711|ENSG00000268941|lincRNA	-2.133770444	5.623409283	0.000505843	0.005383937
AC067956.1|ENSG00000236451|lincRNA	-2.447615052	3.180816923	0.000514976	0.005467079
AC087258.1|ENSG00000256321|lincRNA	-2.546775316	2.374236441	0.00051912	0.005504001
LINC00507|ENSG00000256193|lincRNA	-3.134940732	6.941431494	0.000529563	0.005600365
TRHDE-AS1|ENSG00000236333|processed_transcript	-2.172378667	6.971642881	0.000550742	0.005772673
AC024610.2|ENSG00000279668|lincRNA	-2.458429831	2.218033189	0.000556355	0.005824125
AC148477.3|ENSG00000256943|antisense	-2.133094397	3.911060296	0.000558924	0.00584362
AC023644.1|ENSG00000253374|antisense	2.744774251	4.415247979	0.000571958	0.00593487
AC092335.1|ENSG00000250448|antisense	-2.397749071	2.831335726	0.000601106	0.006198434
AC096570.1|ENSG00000228999|lincRNA	-2.953948856	2.604288349	0.000607817	0.006243077
ADARB2-AS1|ENSG00000205696|antisense	-2.416052124	5.096099471	0.000642671	0.00652935
AC027348.1|ENSG00000275155|sense_intronic	2.340165749	5.285591355	0.000653133	0.006614423
AL136359.1|ENSG00000279325|lincRNA	-2.578179911	2.270496595	0.000654922	0.006621275
AC022893.2|ENSG00000260838|lincRNA	-2.238289314	5.711080203	0.000659249	0.006648771
AP001626.1|ENSG00000235023|antisense	2.135100125	6.960715799	0.00066344	0.006682886
AC016573.1|ENSG00000253968|lincRNA	4.947244598	3.058870864	0.000665332	0.006693101
AC139491.2|ENSG00000248596|processed_transcript	3.279891575	8.364074961	0.000687611	0.006802086
LINC01886|ENSG00000224568|lincRNA	-2.334845597	3.101986636	0.000694066	0.00685774
AC073352.1|ENSG00000272662|lincRNA	2.519025347	3.736324102	0.000696639	0.006870926
AC104793.1|ENSG00000249568|antisense	-2.279310305	2.359833392	0.000698025	0.006870926
AL031687.1|ENSG00000229957|lincRNA	-2.139654396	2.905349447	0.000711175	0.006960259
LINC01007|ENSG00000233123|lincRNA	-3.242684623	6.621722464	0.000731879	0.00710841
LINC00466|ENSG00000224209|processed_transcript	5.184292337	3.22352846	0.000741708	0.007174182
AC010307.2|ENSG00000248245|antisense	-2.273819462	2.265408393	0.000747601	0.007222736
AL450322.1|ENSG00000228353|antisense	-2.856171117	2.157427208	0.00076388	0.007345687
AC015468.3|ENSG00000254092|lincRNA	-2.559515825	4.43672414	0.000768903	0.007385396
AC084809.2|ENSG00000236377|lincRNA	-2.352758091	2.746341696	0.000772725	0.007413495
LINC01470|ENSG00000249484|lincRNA	-2.130492569	2.724169753	0.000777891	0.007420022
AL590666.2|ENSG00000229953|antisense	2.632648076	8.947485639	0.000806905	0.007677143
AL079343.1|ENSG00000262119|sense_intronic	2.247214268	5.610233832	0.000807632	0.007677143
AC009005.1|ENSG00000267751|antisense	2.250549429	6.802943327	0.000816955	0.007746487
VCAN-AS1|ENSG00000249835|antisense	4.264560232	4.218452222	0.000820796	0.007757697
LBX2-AS1|ENSG00000257702|antisense	2.424828303	7.151609202	0.000823574	0.0077662
LINC02052|ENSG00000224406|lincRNA	5.478417105	3.437657807	0.000837177	0.007849723
AC084782.3|ENSG00000277245|antisense	2.160848191	5.661259863	0.000857219	0.007983338
INHBA-AS1|ENSG00000224116|antisense	-2.003418843	6.751579908	0.000864231	0.008030001
C17orf82|ENSG00000187013|lincRNA	2.385233949	5.481912554	0.000870198	0.008067864
SMIM2-IT1|ENSG00000235285|sense_intronic	-2.20025006	2.576178214	0.000871377	0.008069754
LINC00310|ENSG00000227456|lincRNA	2.68323357	6.584533786	0.000876214	0.008096416
AC239585.2|ENSG00000279750|lincRNA	-2.05194353	3.635042473	0.000885745	0.008166237
AC021739.5|ENSG00000259762|antisense	2.26531976	6.530486301	0.000941807	0.008596844
AC245164.1|ENSG00000253805|lincRNA	-2.454501705	2.706326305	0.00096874	0.008823219
AC008708.2|ENSG00000254187|antisense	-2.536665477	4.393277351	0.000982236	0.008906897
AC100793.4|ENSG00000273650|lincRNA	2.282137484	6.058162077	0.000988046	0.008949771
AP001979.2|ENSG00000255258|lincRNA	2.839314823	5.393388481	0.00102901	0.009259974
AC068389.1|ENSG00000228862|lincRNA	3.047202932	3.280824366	0.001035506	0.00929261
LINC01405|ENSG00000185847|lincRNA	-2.642619429	2.368370759	0.001036141	0.00929261
LINC01221|ENSG00000235492|lincRNA	-2.121833812	2.372025769	0.001037132	0.00929261
LINC02074|ENSG00000266357|lincRNA	-2.196139272	2.406759433	0.001057981	0.009438514
AP005271.1|ENSG00000265554|lincRNA	5.888324763	3.756630502	0.001061729	0.009461747
AL583785.1|ENSG00000226197|lincRNA	3.884685839	4.909743928	0.001069017	0.00951644
AL139161.1|ENSG00000229291|lincRNA	2.112626681	4.37304471	0.001071421	0.009527579
AC074135.1|ENSG00000267886|lincRNA	2.995085842	5.898531482	0.001074944	0.009538396
LINC01451|ENSG00000279141|lincRNA	3.431878396	4.252871435	0.001078887	0.009563129
AC053503.1|ENSG00000227432|antisense	4.157023177	8.255802481	0.001085297	0.009609642
FP671120.1|ENSG00000278996|lincRNA	2.904719991	5.613078678	0.001121807	0.009869518
LINC00460|ENSG00000233532|lincRNA	-2.394077651	4.996755271	0.001126073	0.009896515
