## Supplementary material for "Prediction of LncRNA Encoded Small Peptides in Glioma and The Oligomer Channel Functional Analysis Using in Silico Approaches": all supplemental table: diff_mirna.csv

	logFC	logCPM	PValue	FDR
hsa-mir-497	2.597078721	5.095224507	4.26E-10	2.65E-07
hsa-mir-629	2.428470568	6.008896326	1.64E-08	5.09E-06
hsa-mir-93	2.243297937	12.08426553	5.09E-08	1.05E-05
hsa-mir-139	-2.04504361	8.498611464	1.55E-07	2.13E-05
hsa-mir-3074	3.449730641	3.256014972	1.71E-07	2.13E-05
hsa-mir-137	-2.635881038	5.464086656	2.13E-07	2.20E-05
hsa-mir-195	2.3214382	6.118133621	3.50E-07	2.78E-05
hsa-mir-135a-1	2.938044829	4.806821444	3.57E-07	2.78E-05
hsa-mir-432	-2.070943026	4.097746133	5.47E-07	3.50E-05
hsa-mir-9-2	2.56503719	17.92156559	6.69E-07	3.50E-05
hsa-mir-9-3	2.563060128	17.92313101	6.71E-07	3.50E-05
hsa-mir-9-1	2.56584524	17.92137153	6.74E-07	3.50E-05
hsa-mir-485	-2.189794537	4.754622214	9.37E-07	4.48E-05
hsa-mir-380	-2.032993159	2.456187557	1.07E-06	4.73E-05
hsa-mir-329-2	-2.147119512	1.873430131	1.61E-06	6.66E-05
hsa-mir-889	-2.060958043	5.280264344	1.71E-06	6.66E-05
hsa-mir-433	-2.274554712	3.954048556	3.01E-06	9.85E-05
hsa-mir-7706	3.245699222	0.449190782	3.92E-06	0.000115386
hsa-mir-329-1	-2.093809764	1.891232842	4.21E-06	0.000115386
hsa-mir-660	2.067165223	5.45601339	5.11E-06	0.000132467
hsa-mir-218-1	-2.238222983	4.899454389	6.12E-06	0.000152209
hsa-mir-218-2	-2.247316843	4.886287455	6.44E-06	0.00015417
hsa-mir-92b	2.243757045	10.36544983	9.51E-06	0.000211184
hsa-mir-7-3	-2.316063374	1.099814527	1.00E-05	0.000211184
hsa-mir-130b	2.24621426	5.095040674	1.06E-05	0.000212535
hsa-mir-27a	2.162446902	8.119702064	1.70E-05	0.000310725
hsa-mir-129-2	-2.027630023	7.737464371	1.82E-05	0.000323764
hsa-mir-10b	8.644491917	14.16846338	2.10E-05	0.000326951
hsa-mir-23a	2.009761429	9.406296955	2.10E-05	0.000326951
hsa-mir-129-1	-2.002311521	7.570805228	2.58E-05	0.000365834
hsa-mir-873	-2.486851647	0.836783791	3.00E-05	0.000410668
hsa-mir-1224	-2.040501355	2.850979087	3.72E-05	0.000472129
hsa-mir-20a	2.076662224	8.045802131	3.88E-05	0.000483087
hsa-mir-891a	5.218917769	7.873673333	7.39E-05	0.000766061
hsa-mir-320c-1	2.894194205	-0.207115799	8.22E-05	0.000838359
hsa-mir-3607	2.700484668	4.147172943	9.51E-05	0.000910932
hsa-mir-7156	-2.243247126	-0.246361848	9.60E-05	0.000910932
hsa-mir-876	-2.427996298	-0.391909071	9.67E-05	0.000910932
hsa-mir-891b	5.876404603	1.066951468	0.000100936	0.000937043
hsa-mir-424	2.200900961	5.491643847	0.000114297	0.001030326
hsa-mir-183	4.862580794	11.35156577	0.000140875	0.001184115
hsa-mir-892a	5.335953793	2.553827003	0.000173987	0.001423949
hsa-mir-551b	2.879111969	4.005522212	0.000212668	0.001597255
hsa-mir-770	-2.045709845	0.759354073	0.00022731	0.001657307
hsa-mir-135a-2	2.230643202	4.443444757	0.000254526	0.001778823
hsa-mir-188	2.138077548	0.755234213	0.000258003	0.001783089
hsa-mir-550a-1	2.002697504	1.204200948	0.000266873	0.001804291
hsa-mir-3653	2.805124765	2.573727907	0.000293676	0.001922807
hsa-mir-182	4.351411991	13.08838288	0.000336217	0.002178404
hsa-mir-412	-2.005220283	3.554726784	0.000398691	0.002530469
hsa-mir-888	5.413397998	0.774705122	0.000465524	0.002811225
hsa-mir-450a-1	2.349202704	1.971701979	0.000541613	0.003119291
hsa-mir-450b	2.190585993	3.583450376	0.001031115	0.005214257
hsa-mir-892b	4.900768576	0.363364139	0.001120448	0.005620314
hsa-mir-3065	2.397395231	7.881547426	0.00122325	0.005981897
hsa-mir-3193	2.534953368	-0.16473118	0.001376337	0.006534972
hsa-mir-450a-2	2.080653572	1.957091998	0.00146121	0.006885398
hsa-mir-96	4.125929075	3.918958386	0.001494054	0.006941957
hsa-mir-3913-1	2.167208733	0.318595384	0.001506695	0.006941957
hsa-mir-3913-2	2.208426453	0.316052131	0.001830437	0.008190877
hsa-mir-639	3.408255873	-0.705832283	0.002341677	0.009967027
